# Continuous negative autoregulation fine-tunes dosage-sensitive transcription factor expression to maintain post-mitotic neuron identity

**DOI:** 10.64898/2026.05.14.725191

**Authors:** Honorine Destain, Alan Koh, Heewhan Shin, André E. X. Brown, Paschalis Kratsios

## Abstract

How post-mitotic neurons maintain precise transcription factor (TF) levels throughout life remains a fundamental open question. Here, we challenge the prevailing model of positive autoregulation by demonstrating that UNC-3 (Collier/EBF1-4), a dosage-sensitive TF continuously required for cholinergic motor neuron identity in *C. elegans*, negatively regulates its own expression. Using genetics, biochemistry, and inducible protein depletion, we show this self-repression occurs directly at the transcriptional level and persists beyond development. CRISPR/Cas9 disruption of negative autoregulation causes motor neuron identity and locomotion defects, establishing its functional necessity. Mechanistically, the UNC-3 DNA-binding domain is required and sufficient for self-repression, with an AlphaFold2 screen implicating chromatin factors as interaction partners. Critically, UNC-3 self-repression is continuously counterbalanced by positive input from the HOX cofactor CEH-20/PBX, revealing a dynamic “balancing act” between opposing regulatory inputs that stabilize TF dosage over time. Mutations in the *unc-3* ortholog *EBF3* cause a neurodevelopmental syndrome, and disease-associated variants disrupt UNC-3 self-repression, revealing a key molecular mechanism underlying the disorder. We propose that negative autoregulation continuously counteracted by positive input represents a broadly applicable principle for maintaining dosage-sensitive TF expression to secure post-mitotic cell identity.
