## Supplementary material for "Continuous negative autoregulation fine-tunes dosage-sensitive transcription factor expression to maintain post-mitotic neuron identity": Suppl. Table 1. Structural predictions of missense mutations

### Sheet: Sheet1
	Protein variant	SNV	Pathogenicity	Class	REVEL
	p.Gly107Glu		1	likely_pathogenic
	p.Arg163Trp	y	1	likely_pathogenic
	p.Pro177Leu	y	0.999	likely_pathogenic
	p.Gly273Arg	y	1	likely_pathogenic
	https://alphamissense.hegelab.org/
	@article{Tordai2024,
	author = {Hedvig Tordai and Odalys Torres and Máté Csepi and Rita Padányi and Gergely L. Lukács and Tamás Hegedűs},
	title = {Analysis of AlphaMissense data in different protein groups and structural context},
	journal = {Scientific Data},
	volume = {11},
	pages = {Article number: 495},
	year = {2024},
	doi = {10.1038/s41597-024-03327-8},
	url = {https://www.nature.com/articles/s41597-024-03327-8}
	}
