## Supplementary material for "Continuous negative autoregulation fine-tunes dosage-sensitive transcription factor expression to maintain post-mitotic neuron identity": Suppl. Table 2. Worm strains used in this study

### Sheet: Sheet1
		Designation	Source or reference	Identifiers
		juIs76 [unc-25::GFP + lin-15(+)] II ; otEx4992 [unc-3_Exon2_mCherry + myo-2::GFP]	Kratsios lab	KRA721
		juIs76 [unc-25::GFP + lin-15(+)] II ; unc-3(n3413) X ; otEx4992 [unc-3_Exon2_mCherry + myo-2::GFP]	Kratsios lab	KRA725
		unc-3(fp8) X ; otEx4992 [unc-3_Exon2_mCherry + myo-2::GFP]	Kratsios lab	KRA1004
		unc-3(n3366) X ; otEx4992 [unc-3_Exon2_mCherry + myo-2::GFP]	Kratsios lab	KRA957
		unc-3(n3413) X ; otEx4992 [unc-3_Exon2_mCherry + myo-2::GFP]	Kratsios lab	KRA958
		unc-3(n3435) X ; otEx4992 [unc-3_Exon2_mCherry + myo-2::GFP]	Kratsios lab	KRA959
		unc-3(e121) X ; otEx4992 [unc-3_Exon2_mCherry + myo-2::GFP]	Kratsios lab	KRA960
		kasIs13 [unc-3_Exon2_mCherry + myo-2::GFP] III	Kratsios lab	KRA854
		kasIs14 [unc-3_Exon2_mCherry + myo-2::GFP]	Kratsios lab	KRA855
		kasIs13 [unc-3_Exon2_mCherry + myo-2::GFP] III ; unc-3(e151) X	Kratsios lab	KRA961
		kasIs13 [unc-3_Exon2_mCherry + myo-2::GFP] III ; unc-3(n3413) X	Kratsios lab	KRA962
		ieSi57 [eft-3p::TIR1::mRuby::unc-54 3' UTR + Cbr-unc-119(+)] II ; unc-3(ot837 [unc-3::mNG::3XFLAG::AID]) X ; otEx4992 [unc-3_Exon2_mCherry + myo-2::GFP]	Kratsios lab	KRA963
		unc-3(syb8054 [unc-3::SL2::2xNLS::eGFP::PEST]) X	SUNY Biotech	PHX8054
		unc-3(syb8054 [unc-3::SL2::2xNLS::eGFP::PEST] kas35 [R166W]) X	Kratsios lab	KRA902
		unc-3(syb8054 [unc-3::SL2::2xNLS::eGFP::PEST] kas36 [COE1mut_CCGCTTGTGA mutated to CAACTTGAAA]) X	Kratsios lab	KRA903
		unc-3(syb8054 [unc-3::SL2::2xNLS::eGFP::PEST] kas33 [COE1del_CCGCTTGTGA deleted]) X	Kratsios lab	KRA900
		unc-3(syb8054 [unc-3::SL2::2xNLS::eGFP::PEST] kas37 [COE5mut_TCCCGAGGGG mutated to TAACGAGAAG]) X	Kratsios lab	KRA904
		unc-3(syb8054 [unc-3::SL2::2xNLS::eGFP::PEST] kas34 [COE1mut_CCGCTTGTGA mutated to CAACTTGAAA, COE5mut_TCCCGAGGGG mutated to TAACGAGAAG]) X	Kratsios lab	KRA901
		unc-3(syb8054 [unc-3::SL2::2xNLS::eGFP::PEST] syb10097 [COE6mut_TCCCTGGTA mutated to TAACTGGAAA]) X	SUNY Biotech	PHX10097
		unc-3(syb8054 [unc-3::SL2::2xNLS::eGFP::PEST] kas38 [COE1mut_CCGCTTGTGA mutated to CAACTTGAAA, COE2mut_TCTTTGCGGA to TAATTGCAAA, COE5mut_TCCCGAGGGG to TAACGAGAAG]) X	Kratsios lab	KRA964
		unc-3(syb8054 [unc-3::SL2::2xNLS::eGFP::PEST] kas39 [COE1mut_CCGCTTGTGA mutated to CAACTTGAAA, COE3mut_TCCCAAAGGGGA to TAAAAAAGAAAA, COE5mut_TCCCGAGGGG to TAACGAGAAG]) X	Kratsios lab	KRA965
		unc-3(syb8054 [unc-3::SL2::2xNLS::eGFP::PEST] syb10097 [COE6mut_TCCCTGGTA mutated to TAACTGGAAA] syb10361 [COE8mut_TCCCCCTAAG to TAACCCTAAG, COE9mut_TTTCGTGGGA to TAACGTGAAA]) X	SUNY Biotech	PHX10361
		kasEx283 [Punc-3_558bp::mCherry + ttx-3p::GFP]	Kratsios lab	KRA815
		kasEx285 [Punc-3_558bp::mCherry + ttx-3p::GFP]	Kratsios lab	KRA817
		kasEx286 [Punc-3_558bp::mCherry + ttx-3p::GFP]	Kratsios lab	KRA818
		kasEx279 [Punc-3_558bp_CCGCTTGTGA mutated to CAACTTGAAA::mCherry + ttx-3p::GFP]	Kratsios lab	KRA811
		kasEx280 [Punc-3_558bp_CCGCTTGTGA mutated to CAACTTGAAA::mCherry + ttx-3p::GFP]	Kratsios lab	KRA812
		kasEx282 [Punc-3_558bp_CCGCTTGTGA mutated to CAACTTGAAA::mCherry + ttx-3p::GFP]	Kratsios lab	KRA814
		kasIs13 [unc-3_Exon2_mCherry + myo-2::GFP] III ; unc-3(e151) X ; kasEx356 [Punc-3_558bp::unc-3_cDNA::3XFLAG::unc-54 3' UTR + ttx-3p::mCherry] (from line D3)	Kratsios lab	KRA966
		kasIs13 [unc-3_Exon2_mCherry + myo-2::GFP] III ; unc-3(e151) X ; kasEx357 [Punc-3_558bp::unc-3_cDNA::3XFLAG::unc-54 3' UTR + ttx-3p::mCherry] (from line F3)	Kratsios lab	KRA967
		kasIs13 [unc-3_Exon2_mCherry + myo-2::GFP] III ; unc-3(e151) X ; kasEx358 [Punc-3_558bp::unc-3_cDNA::3XFLAG::unc-54 3' UTR + ttx-3p::mCherry] (from line F2)	Kratsios lab	KRA968
		kasIs13 [unc-3_Exon2_mCherry + myo-2::GFP] III ; unc-3(e151) X ; kasEx359 [Punc-3_558bp::unc-3_cDNA_Ntermdel(Δa.a.2-44)::3XFLAG::unc-54 3' UTR + ttx-3p::mCherry] (from line B2)	Kratsios lab	KRA969
		kasIs13 [unc-3_Exon2_mCherry + myo-2::GFP] III ; unc-3(e151) X ; kasEx360 [Punc-3_558bp::unc-3_cDNA_Ntermdel(Δa.a.2-44)::3XFLAG::unc-54 3' UTR + ttx-3p::mCherry] (from line D1)	Kratsios lab	KRA970
		kasIs13 [unc-3_Exon2_mCherry + myo-2::GFP] III ; unc-3(e151) X ; kasEx361 [Punc-3_558bp:::unc-3_cDNA_Ntermdel(Δa.a.2-44)::3XFLAG::unc-54 3' UTR + ttx-3p::mCherry] (from line E3)	Kratsios lab	KRA971
		kasIs13 [unc-3_Exon2_mCherry + myo-2::GFP] III ; unc-3(e151) X ; kasEx362 [Punc-3_558bp::unc-3_cDNA_DBDdel(Δa.a.45-249)::3XFLAG::unc-54 3' UTR + ttx-3p::mCherry] (from line D2)	Kratsios lab	KRA972
		kasIs13 [unc-3_Exon2_mCherry + myo-2::GFP] III ; unc-3(e151) X ; kasEx363 [Punc-3_558bp::unc-3_cDNA_DBDdel(Δa.a.45-249)::3XFLAG::unc-54 3' UTR + ttx-3p::mCherry] (from line J3)	Kratsios lab	KRA973
		kasIs13 [unc-3_Exon2_mCherry + myo-2::GFP] III ; unc-3(e151) X ; kasEx364 [Punc-3_558bp::unc-3_cDNA_DBDdel(Δa.a.45-249)::3XFLAG::unc-54 3' UTR + ttx-3p::mCherry] (from line L1)+C43	Kratsios lab	KRA974
		kasIs13 [unc-3_Exon2_mCherry + myo-2::GFP] III ; unc-3(e151) X ; kasEx363 [Punc-3_558bp::unc-3_cDNA_DBDdel(Δa.a.45-249)::3XFLAG::unc-54 3' UTR + ttx-3p::mCherry] (from line J3)+C43	Kratsios lab	KRA975
		kasIs13 [unc-3_Exon2_mCherry + myo-2::GFP] III ; unc-3(e151) X ; kasEx366 [Punc-3_558bp::unc-3_cDNA_IPTdel(Δa.a.269-357)::3XFLAG::unc-54 3' UTR + ttx-3p::mCherry] (from line Q2)	Kratsios lab	KRA976
		kasIs13 [unc-3_Exon2_mCherry + myo-2::GFP] III ; unc-3(e151) X ; kasEx368 [Punc-3_558bp::unc-3_cDNA_HLHdel(Δa.a.358-401)::3XFLAG::unc-54 3' UTR + ttx-3p::mCherry] (from line M3)	Kratsios lab	KRA977
		kasIs13 [unc-3_Exon2_mCherry + myo-2::GFP] III ; unc-3(e151) X ; kasEx368 [Punc-3_558bp::unc-3_cDNA_HLHdel(Δa.a.358-401)::3XFLAG::unc-54 3' UTR + ttx-3p::mCherry] (from line M3)	Kratsios lab	KRA978
		kasIs13 [unc-3_Exon2_mCherry + myo-2::GFP] III ; unc-3(e151) X ; kasEx369 [Punc-3_558bp::unc-3_cDNA_HLHdel(Δa.a.358-401)::3XFLAG::unc-54 3' UTR + ttx-3p::mCherry] (from line O2)	Kratsios lab	KRA979
		kasIs13 [unc-3_Exon2_mCherry + myo-2::GFP] III ; unc-3(e151) X ; kasEx370 [Punc-3_558bp::unc-3_cDNA_HLH+IPTdel(Δa.a.269-401)::3XFLAG::unc-54 3' UTR + ttx-3p::mCherry] (from line D3)	Kratsios lab	KRA980
		kasIs13 [unc-3_Exon2_mCherry + myo-2::GFP] III ; unc-3(e151) X ; kasEx371 [Punc-3_558bp::unc-3_cDNA_HLH+IPTdel(Δa.a.269-401)::3XFLAG::unc-54 3' UTR + ttx-3p::mCherry] (from line G5)	Kratsios lab	KRA981
		kasIs13 [unc-3_Exon2_mCherry + myo-2::GFP] III ; unc-3(e151) X ; kasEx372 [Punc-3_558bp::unc-3_cDNA_HLH+IPTdel(Δa.a.269-401)::3XFLAG::unc-54 3' UTR + ttx-3p::mCherry] (from line H6)	Kratsios lab	KRA982
		kasIs13 [unc-3_Exon2_mCherry + myo-2::GFP] III ; unc-3(e151) X ; kasEx373 [Punc-3_558bp::unc-3_cDNA_Ctermdel(Δa.a.423-491)::3XFLAG::unc-54 3' UTR + ttx-3p::mCherry] (from line J4)	Kratsios lab	KRA983
Δ		kasIs13 [unc-3_Exon2_mCherry + myo-2::GFP] III ; unc-3(e151) X ; kasEx374 [Punc-3_558bp::unc-3_cDNA_Ctermdel(Δa.a.423-491)::3XFLAG::unc-54 3' UTR + ttx-3p::mCherry] (from line J7)	Kratsios lab	KRA984
		kasIs13 [unc-3_Exon2_mCherry + myo-2::GFP] III ; unc-3(e151) X ; kasEx375 [Punc-3_558bp::unc-3_cDNA_Ctermdel(Δa.a.423-491)::3XFLAG::unc-54 3' UTR + ttx-3p::mCherry] (from line L2)	Kratsios lab	KRA985
		kasIs13 [unc-3_Exon2_mCherry + myo-2::GFP] III ; unc-3(e151) X ; kasEx376 [Punc-3_558bp::unc-3_cDNA_DBDonly(ATG, a.a.45-249)::3XFLAG::unc-54 3' UTR + ttx-3p::mCherry] (from line J3)	Kratsios lab	KRA986
		kasIs13 [unc-3_Exon2_mCherry + myo-2::GFP] III ; unc-3(e151) X ; kasEx377 [Punc-3_558bp::unc-3_cDNA_DBDonly(ATG, a.a.45-249)::3XFLAG::unc-54 3' UTR + ttx-3p::mCherry] (from line L4)+C70	Kratsios lab	KRA987
		him-5(e1490) otIs544 [cho-1(fosmid)::SL2::mCherry::H2B + pha-1(+)] V		OH13646
		him-5(e1490) otIs544 [cho-1(fosmid)::SL2::mCherry::H2B + pha-1(+)] V ; unc-3(e151) X	Kratsios lab	KRA989
		him-5(e1490) otIs544 [cho-1(fosmid)::SL2::mCherry::H2B + pha-1(+)] V ; unc-3(fp8) X	Kratsios lab	KRA990
		him-5(e1490) otIs544 [cho-1(fosmid)::SL2::mCherry::H2B + pha-1(+)] V ; unc-3(n3366) X	Kratsios lab	KRA991
		him-5(e1490) otIs544 [cho-1(fosmid)::SL2::mCherry::H2B + pha-1(+)] V ; unc-3(n3413) X	Kratsios lab	KRA992
		him-5(e1490) otIs544 [cho-1(fosmid)::SL2::mCherry::H2B + pha-1(+)] V ; unc-3(n3435) X	Kratsios lab	KRA993
		him-5(e1490) otIs544 [cho-1(fosmid)::SL2::mCherry::H2B + pha-1(+)] V ; unc-3(e121) X	Kratsios lab	KRA994
		him-5(e1490) otIs544 [cho-1(fosmid)::SL2::mCherry::H2B + pha-1(+)] V ; unc-3(e151) X ; kasEx356 [Punc-3_558bp::unc-3_cDNA::3XFLAG::unc-54 3' UTR + ttx-3p::mCherry] (from line D3)	Kratsios lab	KRA1025
		him-5(e1490) otIs544 [cho-1(fosmid)::SL2::mCherry::H2B + pha-1(+)] V ; unc-3(e151) X ; kasEx358 [Punc-3_558bp::unc-3_cDNA::3XFLAG::unc-54 3' UTR + ttx-3p::mCherry] (from line F2)	Kratsios lab	KRA1026
		him-5(e1490) otIs544 [cho-1(fosmid)::SL2::mCherry::H2B + pha-1(+)] V ; unc-3(e151) X ; kasEx357 [Punc-3_558bp::unc-3_cDNA::3XFLAG::unc-54 3' UTR + ttx-3p::mCherry] (from line F3)	Kratsios lab	KRA1027
		him-5(e1490) otIs544 [cho-1(fosmid)::SL2::mCherry::H2B + pha-1(+)] V ; unc-3(e151) X ; kasEx364 [Punc-3_558bp::unc-3_cDNA_DBDdel(Δa.a.45-249)::3XFLAG::unc-54 3' UTR + ttx-3p::mCherry] (from line L1)	Kratsios lab	KRA1028
		him-5(e1490) otIs544 [cho-1(fosmid)::SL2::mCherry::H2B + pha-1(+)] V ; unc-3(e151) X ; kasEx370 [Punc-3_558bp::unc-3_cDNA_HLH+IPTdel(Δa.a.269-401)::3XFLAG::unc-54 3' UTR + ttx-3p::mCherry] (from line D3)	Kratsios lab	KRA1029
		evIs82b [unc-129::GFP + dpy-20(+)] IV ; unc-3(e151) X ; kasEx388 [Punc-3_558bp::unc-3_cDNA::3XFLAG::unc-54 3' UTR + PRF4::rol-6(su1006)] (from line K2)	Kratsios lab	KRA1030
		evIs82b [unc-129::GFP + dpy-20(+)] IV ; unc-3(e151) X ; kasEx389 [Punc-3_558bp::unc-3_cDNA_DBDonly(ATG, a.a.45-249)::3XFLAG::unc-54 3' UTR + PRF4::rol-6(su1006)] (from line LX)	Kratsios lab	KRA1031
		evIs82b [unc-129::GFP + dpy-20(+)] IV ; unc-3(e151) X ; kasEx390 [Punc-3_558bp::unc-3_cDNA_DBDonly(ATG, a.a.45-249)::3XFLAG::unc-54 3' UTR + PRF4::rol-6(su1006)] (from line FX)	Kratsios lab	KRA1032
		evIs82b [unc-129::GFP + dpy-20(+)] IV		OH1894
		evIs82b [unc-129::GFP + dpy-20(+)] IV ; unc-3(e151) X	Kratsios lab	KRA995
		evIs82b [unc-129::GFP + dpy-20(+)] IV ; otEx5416 [ace-2p_180bp::unc-3_cDNA::unc-54 3' UTR + ttx-3p::mCherry]		OH11916
		evIs82b [unc-129::GFP + dpy-20(+)] IV ; kasEx358 [Punc-3_558bp::mCherry::unc-3_cDNA::3XFLAG::unc-54 3' UTR + ttx-3p::mCherry] (from line F2)	Kratsios lab	KRA1033
		evIs82b [unc-129::GFP + dpy-20(+)] IV ; kasEx357 [Punc-3_558bp::mCherry::unc-3_cDNA::3XFLAG::unc-54 3' UTR + ttx-3p::mCherry] (from line F3)	Kratsios lab	KRA1034
		evIs82b [unc-129::GFP + dpy-20(+)] IV ; kasEx356 [Punc-3_558bp::mCherry::unc-3_cDNA::3XFLAG::unc-54 3' UTR + ttx-3p::mCherry] (from line D3)	Kratsios lab	KRA1035
		him-5(e1490) otIs544 [cho-1(fosmid)::SL2::mCherry::H2B + pha-1(+)] V ; kasEx356 [Punc-3_558bp::mCherry::unc-3_cDNA::3XFLAG::unc-54 3' UTR + ttx-3p::mCherry] (from line D3)	Kratsios lab	KRA1036
		him-5(e1490) otIs544 [cho-1(fosmid)::SL2::mCherry::H2B + pha-1(+)] V ; kasEx358 [Punc-3_558bp::mCherry::unc-3_cDNA::3XFLAG::unc-54 3' UTR + ttx-3p::mCherry] (from line F2)	Kratsios lab	KRA1037
		him-5(e1490) otIs544 [cho-1(fosmid)::SL2::mCherry::H2B + pha-1(+)] V ; kasEx357 [Punc-3_558bp::mCherry::unc-3_cDNA::3XFLAG::unc-54 3' UTR + ttx-3p::mCherry] (from line F3)	Kratsios lab	KRA1038
		him-5(e1490) otIs544 [cho-1(fosmid)::SL2::mCherry::H2B + pha-1(+)] V ; unc-3(syb8054 [unc-3::SL2::2xNLS::eGFP::PEST] kas36 [COE1mut_CCGCTTGTGA mutated to CAACTTGAAA]) X	Kratsios lab	KRA996
		him-5(e1490) otIs544 [cho-1(fosmid)::SL2::mCherry::H2B + pha-1(+)] V ; unc-3(syb8054 [unc-3::SL2::2xNLS::eGFP::PEST] kas37 [COE5mut_TCCCGAGGGG mutated to TAACGAGAAG]) X	Kratsios lab	KRA997
		him-5(e1490) otIs544 [cho-1(fosmid)::SL2::mCherry::H2B + pha-1(+)] V ; kas34 [COE1mut_CCGCTTGTGA mutated to CAACTTGAAA, COE5mut_TCCCGAGGGG mutated to TAACGAGAAG]) X	Kratsios lab	KRA1039
		ceh-20(ok541) / hT2 III ; otIs447 [unc-3p_223bp::mCherry + pha-1(+)] IV	Kratsios lab	KRA1040
		ceh-20(ok541) / hT2 III ; unc-3(ot839 [UNC-3::GFP]) X	Kratsios lab	KRA1041
		ceh-20(ay42) unc-36(e251) III ; unc-3(ot839 [UNC-3::GFP]) X	Kratsios lab	KRA1003
		otIs447 [unc-3p_223bp::mCherry + pha-1(+)] IV		OH11746
		unc-3(ot839 [UNC-3::GFP]) X		OH13990
		kasIs14 [unc-3_Exon2_mCherry + myo-2::GFP] ; ceh-20(ay42) unc-36(e251) III	Kratsios lab	KRA999
		kasIs14 [unc-3_Exon2_mCherry + myo-2::GFP] ; ceh-20(ay42) unc-36(e251) III ; unc-3(n3435) X	Kratsios lab	KRA1000
		kasIs14 [unc-3_Exon2_mCherry + myo-2::GFP] ; unc-3(n3435) X	Kratsios lab	KRA1001
		ieSi57 [eft-3p::TIR1::mRuby::unc-54 3' UTR + Cbr-unc-119(+)] II ; ceh-20(ay42) unc-36(e251) III ; otIs447 [unc-3p_223bp::mCherry + pha-1(+)] IV	Kratsios lab	KRA1002
