## Supplementary material for "Continuous negative autoregulation fine-tunes dosage-sensitive transcription factor expression to maintain post-mitotic neuron identity": Suppl. Table 3. Primers used in this study.

### Sheet: Sheet1
	Genetic construct	Sequence (5' - 3')	Details
	Punc-3_558bp	CTATCCTCTCATCCTCTCCCATCTCTTTATTTTTTTGTGCTTCTTCCGTTTTTTTTGTGTTGCCTTCTTCAGTGTTGTCTGTCTGACCTCTCACGTCTCAATTGTTGAAGATTGTGAAGAAGTATGCACAAAAGAGGACcaaggcgtggtatgctatgCTTTCTAGGATGATTGATGAAATCCTTCACTTGACTTTTCTGTGTGTCATACAACTATTTTCTGTAATATTTTTGGTGAGCCACCACACCAGGCTTGAACGTGAAAGGGGTGCGAACAATCTTCCCCCAGCTGCCCCCCCATTTTTTTGCTGTAGAGATTTTCAAAGTTTCGCGCCGTGCCTTCCggctaatcaggcatatctccATAACCATAATTCACAGTCAGCTGGCTCAATCCTCA…	0 to -558bp from unc-3 start codon used as unc-3 proximal promoter sequence
	unc-54 3' UTR	catctcgcgcccgtgcctctgacttctaagtccaattactcttcaacatccctacatgctctttctccctgtgctcccaccccctatttttgttattatcaaaaaacttctcttaatttctttgttttttagcttcttttaagtcacctctaacaatgaaattgtgtagattcaaaaatagaattaattcgtaataaaaagtcgaaaaaaattgtgctccctccccccattaataataattctatcccaaaatctacacaatgttctgtgtacacttcttatgttttttacttctgataaatttttttgaaacatcatagaaaaaaccgcacacaaaataccttatcatatgttacgtttcagtttatgaccgcaatttttatttcttcgcacgtctgg…
	3X FLAG	GATTATAAAGACGATGACGATAAGCGTGACTACAAGGACGACGACGACAAGCGTGATTACAAGGATGACGATGACAAGAGA
	spacer	GGAGCCGGATCT
	SL2	gctgtctcatcctactttcacctagttaactgcttgtcttaaaatctatgcttctctttagtatctaaaattttcctagaagcttacaagtatataaatggtctcttctcaataaaggttgtatatttattcatcttattgaatctgccatttcctcgtttttgcgagtttatataccttccaattttctttctattgtattttcaacttctaattttaattcagggaaactgct	sequence used in syb8054 (unc-3::SL2::2XNLS::eGFP::PEST)
	2XNLS	ATGCCAAAGAAGAAGCGTAAGGTACCGAAAAAGAAACGAAAGGTG	sequence used in syb8054 (unc-3::SL2::2XNLS::eGFP::PEST)
	eGFP	ATGTCCAAGGGAGAGGAGCTCTTCACCGGAGTCGTCCCAATCCTCGTCGAGCTCGACGGAGACGTCAACGGACACAAGTTCTCCGTCTCAGGAGAGGGAGAGGGAGACGCCACCTACGGAAAGCTCACCCTCAAGTTCATCTGCACCACCGGAAAGCTCCCAGTCCCATGGCCAACCCTCGTCACCACCTTCACTTACGGAGTCCAATGCTTCTCCCGTTACCCAGACCACATGAAGCGTCACGACTTCTTCAAGTCCGCCATGCCAGAGGGATACGTCCAAGAGCGTACCATCTTCTTCAAGGTAAGTTTAAACATTAATTAATACTAACTAACCCTGATTATTTAAATTTTCAGGACGACGGAAACTACAAGACCCGTGCCGAGGTCAAGTTCGAGG…	sequence used in syb8054 (unc-3::SL2::2XNLS::eGFP::PEST)
	PEST	AGATCTCGAGATATCAGCCATGGCTTCCCGCCGGCGGTGGCGGCGCAGGATGATGGCACGCTGCCCATGTCTTGTGCCCAGGAGAGCGGGATGGACCGTCACCCTGCAGCCTGTGCTTCTGCTAGGATCAATGTGTAG	sequence used in syb8054 (unc-3::SL2::2XNLS::eGFP::PEST)
	CRISPR reagent	Sequence (5' - 3')	Details
	crRNA COE1	AATCTCTTATATGTCACAAG
	ssODN COE1mut	ACAACCGACTCTGCAAAAGATTAATCTCTTATATGTTTCAAGTTGTTTGGGTCCGACGGCCTCCCGTCCAAGTACGCCTG
	ssODN COE1del	GCTACACAACCGACTCTGCAAAAGATTAATCTCTTATATGTTTGGGTCCGACGGCCTCCCGTCCAAGTACGCCTGATAGA
	crRNA COE5mut	CTAATGAGGCCGGTTCCCGA
	ssODN COE5mut	AGCACGCTTGTGGATCTGTGTCTAATGAGGCCGGTTAACGAGAAGCCGCTGGCTGTGCAAATGTTCTTTCCTGACTCGAA
	crRNA COE2mut	GTGTCTTTGCGGACCTTCAAGTTTTAGAGCTATGCT
	ssODN COE2mut	ATTTCAAAAGTGTCGTCCTAGAAGTTCTATCTTACCTTTGAAGGTTTGCAATTACACCAGAATTGCTGAAAAGCAAGGATTCCAAGGTTTGAGT
	crRNA COE3mut	CACCTTACAATTTCCCCTTT
	ssODN COE3mut	CCCAACTCCTTTTTTTTTGATGACGTTAGCGGGATTTCATTAAAAAAGAAAAAATTGTAAGGTGTTCATGGCTTGCGATACATTCTTGAGCT
	crRNA R166W	CACACGAAGTCATGTGCAGTGTTTTAGAGCTAT
	ssODN R166W	GGAGATGTGCCGAGTGCTTCTCACACACGAAGTCATGTGCAGTTGGTGCTGCGAGAAAAAGAGTTGTGGAAATCGAAACGAGAC
	Primer	Sequence (5' - 3')	Details
	N-terminal deletion fragment RVS primer	tgagtgcttgtattcgacgtcatgccacagttttcggatc	used in gibson assembly to generate deletion constructs. Overhang sequence in red.
	N-terminal deletion fragment FWD primer	gatccgaaaactgtggcatgacgtcgaatacaagcactc	used in gibson assembly to generate deletion constructs. Overhang sequence in red.
	DBD deletion fragment RVS primer	gaatcatctgaagcatcggtgtcgatgattggccacgtg	used in gibson assembly to generate deletion constructs. Overhang sequence in red.
	DBD deletion fragment FWD primer	gcacgtggccaatcatcgacaccgatgcttcagatgattcc	used in gibson assembly to generate deletion constructs. Overhang sequence in red.
	IPT deletion fragment RVS primer	tcgatgcctggttcggctagaactgaagatggcagctctg	used in gibson assembly to generate deletion constructs. Overhang sequence in red.
	IPT deletion fragment FWD primer	cagagctgccatcttcagttctagccgaaccaggcatc	used in gibson assembly to generate deletion constructs. Overhang sequence in red.
	C-terminal deletion fragment RVS primer	ttataatcagatccggctccgtcagaagtagcgtcaaactgag	used in gibson assembly to generate deletion constructs. Overhang sequence in red.
	C-terminal deletion fragment FWD primer	agtttgacgctacttctgacggagccggatctgattataaagac	used in gibson assembly to generate deletion constructs. Overhang sequence in red.
	HLH deletion fragment RVS primer	gattccgtagatgttctgttagtgatataagaaaagcgaa	used in gibson assembly to generate deletion constructs. Overhang sequence in red.
	HLH deletion fragment FWD primer	ttcgcttttcttatatcactaacagaacatctacggaatc	used in gibson assembly to generate deletion constructs. Overhang sequence in red.
	IPT and HLH deletion fragment RVS primer	gattccgtagatgttctgttaactgaagatggcagctctg	used in gibson assembly to generate deletion constructs. Overhang sequence in red.
	IPT and HLH deletion fragment FWD primer	cagagctgccatcttcagttaacagaacatctacggaatcgc	used in gibson assembly to generate deletion constructs. Overhang sequence in red.
	DBD only fragment 1 RVS primer	ggtcctttggccaatccc	used in gibson assembly to generate deletion constructs.
	DBD only fragment 2 FWD primer	ggatccccgggattggc	used in gibson assembly to generate deletion constructs.
	DBD only fragment 2 RVS primer	tgagtgcttgtattcgacgtcatgccacagttttcggatc	used in gibson assembly to generate deletion constructs. Overhang sequence in red.
	Punc-3_558bp FWD primer	ctatcctctcatcctctcccatctc	used in gibson assembly to generate deletion constructs.
	unc-54 3' UTR RVS primer	gaaacagttatgtttggtatattggg	used in gibson assembly to generate deletion constructs.
	Modeling sequence
	unc-17 promoter sequence	AGAGGAGAAAGTTGGGAGAGAAGATATTGGAATGGTCCCCGGGGAGCTGTACATTTATACATCTAGACTGAAGCTGGGGTATTGCAAAAAGAGAAAAGCCTATCACTTTCTTTCCATCCTGCATACTTGC	DNA sequence used to model UNC-3 structure, double stranded
